# Sodium butyrate inhibits the proliferation of temozolomide-resistant glioblastoma (A172) and lung adenocarcinoma (A549) cells and biphasically regulates EGFR expression

**DOI:** 10.64898/2026.10.26.761832

**Authors:** Minori Ishitsuka, Yuta Hotta, Hiroyoshi Harada, Masayoshi Mori, Yusuke Murata, Kenji Ohe

## Abstract

Glioblastoma carries one of the poorest prognoses of any solid tumour, and once resistance to temozolomide (TMZ) emerges there is little left to offer. Because the TMZ response is governed largely by epigenetic silencing of MGMT, histone deacetylase (HDAC) inhibitors are a rational partner for TMZ. We asked whether sodium butyrate (NaB), a short-chain fatty acid produced by the gut microbiota and a class I/IIa HDAC inhibitor, retains activity against TMZ-resistant cells. In A172 glioblastoma and A549 lung adenocarcinoma cells, NaB changed EGFR expression biphasically: EGFR exon 2–5 mRNA was induced at 0.15 mM in A172 and at 0.30 mM in A549, and was suppressed at higher concentrations, with EGFR protein following the same pattern in A172. NaB reduced proliferation of both lines from 0.31 mM in a concentration-dependent manner, more markedly in A172 than in A549. At concentrations that were inactive alone (NaB 0.30 mM, TMZ 3 µM), the combination inhibited proliferation of A172 on day 3 and of A549 on days 2 and 3. TMZ-resistant sublines (A172 rTMZ, A549 rTMZ) established by stepwise exposure showed no response to TMZ 10 µM alone, but NaB at 0.5 and 2.5 mM inhibited their proliferation concentration-dependently. The ratio of combination to TMZ alone was not lower in the resistant sublines than in the parental lines (A172 0.70 vs 0.86; A549 0.49 vs 0.58), indicating that the effect in resistant cells is attributable to NaB itself rather than to restored TMZ sensitivity. Millimolar exposure is the main barrier to translation.
