## Supplementary material for "Sodium butyrate inhibits the proliferation of temozolomide-resistant glioblastoma (A172) and lung adenocarcinoma (A549) cells and biphasically regulates EGFR expression": Source data for Figure 3

Cell line	NaB (mM)	Day 0	Day 1	Day 2	Day 3
A172	0	1.000	2.254	3.366	2.321
A172	0.31	1.000	2.278	2.502	1.028
A172	0.63	1.000	1.971	1.996	0.619
A172	1.3	1.000	2.208	1.879	0.698
A172	2.5	1.000	2.289	1.564	0.766
A172	5.0	1.000	2.274	1.111	0.721
A549	0	1.000	2.937	5.508	4.422
A549	0.31	1.000	3.084	4.700	3.891
A549	0.63	1.000	2.574	3.773	3.975
A549	1.3	1.000	2.553	4.223	4.231
A549	2.5	1.000	2.161	2.907	2.779
A549	5.0	1.000	1.909	1.904	2.047
