## Supplementary material for "Sodium butyrate inhibits the proliferation of temozolomide-resistant glioblastoma (A172) and lung adenocarcinoma (A549) cells and biphasically regulates EGFR expression": Source data for Figure 5

Cell line	Day	Group	Mean	SD	P vs TMZ alone (Student's t-test)
A172 rTMZ	Day 0	Vehicle control	1.000	0.031
A172 rTMZ	Day 0	TMZ 10 µM	0.997	0.106
A172 rTMZ	Day 0	TMZ + NaB 0.5 mM	0.997	0.070	0.128
A172 rTMZ	Day 0	TMZ + NaB 2.5 mM	0.997	0.066	0.759
A172 rTMZ	Day 1	Vehicle control	0.719	0.152
A172 rTMZ	Day 1	TMZ 10 µM	0.860	0.068
A172 rTMZ	Day 1	TMZ + NaB 0.5 mM	1.150	0.138	0.165
A172 rTMZ	Day 1	TMZ + NaB 2.5 mM	0.672	0.090	0.060
A172 rTMZ	Day 2	Vehicle control	1.643	1.515
A172 rTMZ	Day 2	TMZ 10 µM	1.241	0.083
A172 rTMZ	Day 2	TMZ + NaB 0.5 mM	1.101	0.108	0.016
A172 rTMZ	Day 2	TMZ + NaB 2.5 mM	0.886	0.181	0.047
A172 rTMZ	Day 3	Vehicle control	3.529	0.876
A172 rTMZ	Day 3	TMZ 10 µM	3.947	1.761
A172 rTMZ	Day 3	TMZ + NaB 0.5 mM	3.407	0.617	0.400
A172 rTMZ	Day 3	TMZ + NaB 2.5 mM	1.220	0.195	0.058
A549 rTMZ	Day 0	Vehicle control	1.000	0.052
A549 rTMZ	Day 0	TMZ 10 µM	1.000	0.078
A549 rTMZ	Day 0	TMZ + NaB 0.5 mM	1.000	0.158	0.675
A549 rTMZ	Day 0	TMZ + NaB 2.5 mM	1.000	0.055	0.060
A549 rTMZ	Day 1	Vehicle control	1.291	0.088
A549 rTMZ	Day 1	TMZ 10 µM	1.310	0.139
A549 rTMZ	Day 1	TMZ + NaB 0.5 mM	1.296	0.095	0.501
A549 rTMZ	Day 1	TMZ + NaB 2.5 mM	1.149	0.087	0.025
A549 rTMZ	Day 2	Vehicle control	1.987	0.194
A549 rTMZ	Day 2	TMZ 10 µM	1.903	0.289
A549 rTMZ	Day 2	TMZ + NaB 0.5 mM	1.546	0.197	0.100
A549 rTMZ	Day 2	TMZ + NaB 2.5 mM	1.144	0.128	0.007
A549 rTMZ	Day 3	Vehicle control	3.047	0.099
A549 rTMZ	Day 3	TMZ 10 µM	3.143	0.043
A549 rTMZ	Day 3	TMZ + NaB 0.5 mM	1.829	0.402	0.003
A549 rTMZ	Day 3	TMZ + NaB 2.5 mM	1.226	0.195	0.000
