## Supplementary material for "Sodium butyrate inhibits the proliferation of temozolomide-resistant glioblastoma (A172) and lung adenocarcinoma (A549) cells and biphasically regulates EGFR expression": Source data for Figure 4

Cell line	Day	Group	Mean	SD	Comparison	P (Student's t-test)
A172	Day 0	Vehicle control	1.000	0.000
A172	Day 1	Vehicle control	2.630	0.294
A172	Day 2	Vehicle control	4.993	0.420
A172	Day 3	Vehicle control	3.769	0.180
A549	Day 0	Vehicle control	1.000	0.000
A549	Day 1	Vehicle control	1.458	0.215
A549	Day 2	Vehicle control	3.625	0.098
A549	Day 3	Vehicle control	2.923	0.251
A172	Day 0	NaB 300 µM	1.000	0.000	vs Vehicle control
A172	Day 0	TMZ 3 µM	1.000	0.000	vs Vehicle control
A172	Day 0	NaB 300 µM + TMZ 3 µM	1.000	0.000	vs TMZ 3 µM
A172	Day 1	NaB 300 µM	2.225	0.191	vs Vehicle control	0.116
A172	Day 1	TMZ 3 µM	2.064	0.114	vs Vehicle control	0.036
A172	Day 1	NaB 300 µM + TMZ 3 µM	1.671	0.219	vs TMZ 3 µM	0.051
A172	Day 2	NaB 300 µM	2.935	1.490	vs Vehicle control	0.083
A172	Day 2	TMZ 3 µM	4.063	0.401	vs Vehicle control	0.050
A172	Day 2	NaB 300 µM + TMZ 3 µM	3.426	0.597	vs TMZ 3 µM	0.199
A172	Day 3	NaB 300 µM	3.087	0.174	vs Vehicle control	0.009
A172	Day 3	TMZ 3 µM	3.648	0.507	vs Vehicle control	0.717
A172	Day 3	NaB 300 µM + TMZ 3 µM	2.538	0.213	vs TMZ 3 µM	0.025
A549	Day 0	NaB 300 µM	1.000	0.000	vs Vehicle control
A549	Day 0	TMZ 3 µM	1.000	0.000	vs Vehicle control
A549	Day 0	NaB 300 µM + TMZ 3 µM	1.000	0.000	vs TMZ 3 µM
A549	Day 1	NaB 300 µM	1.238	0.116	vs Vehicle control	0.195
A549	Day 1	TMZ 3 µM	1.583	0.335	vs Vehicle control	0.615
A549	Day 1	NaB 300 µM + TMZ 3 µM	1.110	0.304	vs TMZ 3 µM	0.144
A549	Day 2	NaB 300 µM	3.337	0.537	vs Vehicle control	0.412
A549	Day 2	TMZ 3 µM	3.664	0.739	vs Vehicle control	0.932
A549	Day 2	NaB 300 µM + TMZ 3 µM	2.074	0.487	vs TMZ 3 µM	0.036
A549	Day 3	NaB 300 µM	2.248	0.445	vs Vehicle control	0.084
A549	Day 3	TMZ 3 µM	3.266	0.491	vs Vehicle control	0.341
A549	Day 3	NaB 300 µM + TMZ 3 µM	1.612	0.585	vs TMZ 3 µM	0.020
